# Nutrition mediates extreme growth variation through deep changes in gene expression in the water strider *Microvelia longipes*

**DOI:** 10.64898/2026.08.27.747451

**Authors:** Ingrid Dourlens, Séverine Viala, Kiran Padmanabhan, Abderrahman Khila

**Affiliations:** Institut de Génomique Fonctionnelle de Lyon, CNRS UMR 5242, Ecole Normale Supérieure de Lyon, Université Claude Bernard Lyon 1, 46 allée d’Italie, 69364 Lyon Cedex 07, France

**Keywords:** phenotypic variation, comparative transcriptomics, growth exaggeration, histone modification, gene function

## Abstract

Exaggerated sexually selected traits are known to be highly variable and their degree of expression is dependent on nutritional input. Yet the molecular mechanisms linking nutritional variation to phenotypic variation remain poorly understood. Here, we investigate how nutritional input shapes the development of male rear leg length, an exaggerated and highly variable trait in the water strider *Microvelia longipes*, using comparative transcriptomics and RNA interference gene knockdown experiments. We demonstrate that nutrition is the primary driver of gene expression variation, with male exaggerated rear legs exhibiting the highest number of nutrition-responsive genes. Moreover, the increase in morphological divergence between leg types or sex, which is systematically exacerbated by rich nutrition, is associated with increased number of leg-biased genes. These comparative analyses allowed us to identify BMP11 as specifically enriched in female and male rear legs. Knockdown of BMP11 abolishes nutritional plasticity in leg length only in males, positioning it as a key integrator of environmental, sex and developmental signals. Our findings reveal that transcriptional modulation provides a molecular interface between nutrition and trait exaggeration. This work advances our understanding of how environmental cues are translated into complex phenotypes and highlights the role of developmental plasticity as a substrate for evolutionary change.
