## Supplementary material for "Nutrition mediates extreme growth variation through deep changes in gene expression in the water strider *Microvelia longipes*": Table S1

### Sheet: Details on 3 runs
							Trimmomatic		Ribosomal RNA		Alignment			featureCounts			MarkDup
Sample	Sequencing platforme	n Individuals used	Run	Conc. Current (ng/ul)	ng input	Sequencing Depth	depth after Trimm	% lost (Trimmomatic sequence lost)	depth after sortmerna	% lost by sortmerna	Uniquely mapped read	Uniquely mapped read (%)	Samtools : counts after filtering	Sequences Assigned featureCounts	%Assigned featureCounts	featureCounts comments	%Dup
P1-L1-M	Uppsala	88	1	3.99	100	30821716	29181461	5.32175	2.64461e+07	9.37346	21977770	82.95	21920571	19151373	87.3671		0.863774
P1-L3-F	Uppsala	62	1	6.84	100	30697357	29453271	4.05275	26395459	10.3819	22553927	85.30	2.24856e+07	19904596	88.5215		0.891198
P1-L3-M	Uppsala	88	1	8.85	100	94687402	90753958	4.15414	7.59211e+07	16.344	62643291	82.31	62431525	54096988	86.6501		0.968228
P3-L1-M	Uppsala	88	1	18.2	100	58922087	56117718	4.75945	4.74243e+07	15.4914	39620759	83.28	39481814	34546193	87.499		0.948393
P3-L3-F	Uppsala	99	1	5.56	100	38591381	36061637	6.5552	29229544	18.9456	23758679	80.81	23628954	21278366	90.0521		0.944017
P3-L3-M	Uppsala	88	1	24.1	100	77728636	73414287	5.55053	52986954	27.8247	44384699	83.11	44182918	37966003	85.9291		0.92287
R1-L1-M	Uppsala	59	1	19.8	100	36104910	34144370	5.43012	2.67884e+07	21.5437	21354326	79.21	21259808	18461607	86.8381		0.816354
R1-L3-F	Uppsala	50	1	16	100	46338509	44397819	4.18807	36866301	16.9637	28563730	77.25	28472156	25126375	88.2489		0.829061
R1-L3-M	Uppsala	59	1	53	100	66996675	63697237	4.92478	55011970	13.6352	44896563	81.35	44728495	38869223	86.9004		0.856854
R3-L1-M	Uppsala	62	1	16.5	100	23843693	22326847	6.36162	1.87671e+07	15.9437	14928722	79.15	14849043	12763737	85.9566		0.737572
R3-L3-F	Uppsala	50	1	29	100	36211532	34414389	4.9629	29106364	15.4239	23199542	79.42	2.31076e+07	19620258	84.9084		0.756884
R3-L3-M	Uppsala	62	1	35.7	100	50693396	47816637	5.67482	38758747	18.943	31029405	79.62	30889929	26455792	85.6454		0.819466
R4-L1-M	Uppsala	53	1	8.85	100	14413359	13445592	6.71438	11501144	14.4616	4521672	39.16	4452486	3699429	83.0868		0.741202
R4-L3-F	Uppsala	47	1	33.9	100	28627036	26804945	6.36493	1.19983e+07	55.2384	7682914	62.23	7.62014e+06	6203585	81.4104		0.777804
R4-L3-M	Uppsala	53	1	30.3	100	64658574	60998205	5.66107	4.95837e+07	18.7129	39657632	79.60	39509375	33248494	84.1534		0.848926
P1-L1-M	Uppsala		2			87800391	84333884	3.94817	76577581	12.7822	63741321	83.2376	6.36258e+07	55483990	87.2037
P1-L3-F	Uppsala		2			95981466	93324018	2.76871	83741239	12.7527	71695721	85.6158	7.15424e+07	63134785	88.2481
P3-L3-F	Uppsala		2			117572341	112099258	4.65508	91142950	22.4793	74542548	81.7864	7.42512e+07	66711609	89.8458
R1-L1-M	Uppsala		2			111303028	107103287	3.77325	85331663	23.3339	68158738	79.8751	6.79676e+07	58975009	86.7693
R1-L3-F	Uppsala		2			63078346	61365062	2.71612	51377837	18.5492	40114037	78.0765	40022808	35227625	88.0189
R3-L1-M	Uppsala		2			82070562	78701273	4.10536	66889169	18.498	53835912	80.4852	53666146	46085672	85.8748
R3-L3-F	Uppsala		2			117830324	113796988	3.423	97238271	17.476	77845867	80.0568	77660194	65753896	84.6687
R4-L1-M	Uppsala		2			15103576	14584999	3.43347	12477186	17.3892	5207126	41.7332	5113066	4232723	82.7825
R4-L3-F	Uppsala		2			69816743	66389357	4.90912	31116509	55.4312	19845586	63.7783	1.97007e+07	16023532	81.335
P2L1M	PSI	32	1			71427447	67800756	5.07745	43635783	35.6412	36765906	84.2563	3.67282e+07	29276169	79.7104		0.6
P2L3M	PSI	32	1			67354714	62836485	6.70811	58940079	17.0319	52895970	89.7453	5.2837e+07	45374622	85.8767		0.72
P2L3F	PSI	44	1			66175857	63957473	3.35226	52134217	7.84489	45294870	86.8813	4.52523e+07	37464857	82.7911		0.66

### Sheet: Details on aggregated samples
	Sequencing depth			Total number of assigned reads by featureCount
Sample	Run 1	Run 2	Run 1 + Run 2	Run 1	Run 2	Run 1 + Run 2
P1-L1-M	30821716	87800391	118622107	19151373	55483990	74635363
P1-L3-F	30697357	95981466	126678823	19904596	63134785	83039381
P1-L3-M	94687402		94687402	54096988		54096988
P3-L1-M	58922087		58922087	34546193		34546193
P3-L3-F	38591381	117572341	156163722	21278366	66711609	87989975
P3-L3-M	77728636		77728636	37966003		37966003
R1-L1-M	36104910	111303028	147407938	18461607	58975009	77436616
R1-L3-F	46338509	63078346	109416855	25126375	35227625	60354000
R1-L3-M	66996675		66996675	38869223		38869223
R3-L1-M	23843693	82070562	105914255	12763737	46085672	58849409
R3-L3-F	36211532	117830324	154041856	19620258	65753896	85374154
R3-L3-M	50693396		50693396	26455792		26455792
R4-L1-M	14413359	15103576	29516935	3699429	4232723	7932152
R4-L3-F	28627036	69816743	98443779	6203585	16023532	22227117
R4-L3-M	64658574		64658574	33248494		33248494
