## Supplementary material for "Nutrition mediates extreme growth variation through deep changes in gene expression in the water strider *Microvelia longipes*": Table S2

### Sheet: Nutrition_vs_sex
		log2FC between sexes (L3)
		Male-biased genes								Female-biased genes
log2FC between nutrition (in males or females L3)	Poor-biased genes	A	Poor-biased (Male)	Not Poor-biased (Male)			Poor-biased (Female)	Not Poor-biased (Female)		B	Poor-biased (Male)	Not Poor-biased (Male)			Poor-biased (Female)	Not Poor-biased (Female)
		male-biased (P)	32	134		male-biased (P)	13	153		female-biased (P)	98	78		female-biased (P)	92	84
		Not male-biased (P)	1232	6328		Not male-biased (P)	881	6679		Not female-biased (P)	1166	6384		Not female-biased (P)	802	6748
		Fisher test p-value	0.1775093			Fisher test p-value	0.9562997			Fisher test p-value	1.690288e-33			Fisher test p-value	4.155583e-41
			Poor-biased (Male)	Not Poor-biased (Male)			Poor-biased (Female)	Not Poor-biased (Female)			Poor-biased (Male)	Not Poor-biased (Male)			Poor-biased (Female)	Not Poor-biased (Female)
		male-biased (R)	1	71		male-biased (R)	4	68		female-biased (R)	95	152		female-biased (R)	55	192
		Not male-biased (R)	1263	6383		Not male-biased (R)	890	6764		Not female-biased (R)	1169	6302		Not female-biased (R)	839	6640
		Fisher test p-value	0.9999976			Fisher test p-value	0.9736823			Fisher test p-value	1.823978e-17			Fisher test p-value	8.97615e-07
	Rich-biased genes	C	Rich-biased (Male)	Not Rich-biased (Male)			Rich-biased (Female)	Not Rich-biased (Female)		D	Rich-biased (Male)	Not Rich-biased (Male)			Rich-biased (Female)	Not Rich-biased (Female)
		male-biased (P)	69	97		male-biased (P)	93	73		female-biased (P)	30	146		female-biased (P)	21	155
		Not male-biased (P)	1526	6034		Not male-biased (P)	1277	6283		Not female-biased (P)	1565	5985		Not female-biased (P)	1349	6201
		Fisher test p-value	4.995377e-10			Fisher test p-value	2.947264e-29			Fisher test p-value	0.9033535			Fisher test p-value	0.9870367
			Rich-biased (Male)	Not Rich-biased (Male)			Rich-biased (Female)	Not Rich-biased (Female)			Rich-biased (Male)	Not Rich-biased (Male)			Rich-biased (Female)	Not Rich-biased (Female)
		male-biased (R)	58	14		male-biased (R)	42	30		female-biased (R)	64	183		female-biased (R)	94	153
		Not male-biased (R)	1537	6109		Not male-biased (R)	1328	6326		Not female-biased (R)	1531	5940		Not female-biased (R)	1276	6203
		Fisher test p-value	1.152096e-27			Fisher test p-value	1.065083e-14			Fisher test p-value	0.02551747			Fisher test p-value	1.19177e-14

### Sheet: Nutrition_vs_leg
		log2FC between legs (ML1 vs ML3 for a given Nutrition)
		L1-biased genes								L3-biased genes
log2FC between nutrition (in males or females L3)	Poor-biased genes	A	Poor-biased (Male)	Not Poor-biased (Male)			Poor-biased (Female)	Not Poor-biased (Female)		B	Poor-biased (Male)	Not Poor-biased (Male)			Poor-biased (Female)	Not Poor-biased (Female)
		L1-biased (P)	66	108		L1-biased (P)	65	109		L3-biased (P)	32	102		L3-biased (P)	18	116
		Not L1-biased (P)	1198	6393		Not L1-biased (P)	829	6778		Not L3-biased (P)	1232	6399		Not L3-biased (P)	876	6771
		Fisher test p-value	2.796649e-12			Fisher test p-value	2.564381e-19			Fisher test p-value	0.01397677			Fisher test p-value	0.2750881
			Poor-biased (Male)	Not Poor-biased (Male)			Poor-biased (Female)	Not Poor-biased (Female)			Poor-biased (Male)	Not Poor-biased (Male)			Poor-biased (Female)	Not Poor-biased (Female)
		L1-biased (R)	106	216		L1-biased (R)	87	235		L3-biased (R)	11	350		L3-biased (R)	4	357
		Not L1-biased (R)	1158	6238		Not L1-biased (R)	807	6597		Not L3-biased (R)	1253	6104		Not L3-biased (R)	890	6475
		Fisher test p-value	6.526438e-14			Fisher test p-value	5.278235e-15			Fisher test p-value	1			Fisher test p-value	1
	Rich-biased genes	C	Rich-biased (Male)	Not Rich-biased (Male)			Rich-biased (Female)	Not Rich-biased (Female)		D	Rich-biased (Male)	Not Rich-biased (Male)			Rich-biased (Female)	Not Rich-biased (Female)
		L1-biased (P)	36	138		L1-biased (P)	28	146		L3-biased (P)	55	79		L3-biased (P)	47	87
		Not L1-biased (P)	1559	6032		Not L1-biased (P)	1342	6265		Not L3-biased (P)	1540	6091		Not L3-biased (P)	1323	6324
		Fisher test p-value	0.5111261			Fisher test p-value	0.7318869			Fisher test p-value	4.090146e-08			Fisher test p-value	7.831727e-07
			Rich-biased (Male)	Not Rich-biased (Male)			Rich-biased (Female)	Not Rich-biased (Female)			Rich-biased (Male)	Not Rich-biased (Male)			Rich-biased (Female)	Not Rich-biased (Female)
		L1-biased (R)	73	249		L1-biased (R)	66	256		L3-biased (R)	224	137		L3-biased (R)	225	136
		Not L1-biased (R)	1522	5874		Not L1-biased (R)	1304	6100		Not L3-biased (R)	1371	5986		Not L3-biased (R)	1145	6220
		Fisher test p-value	0.2001354			Fisher test p-value	0.1065952			Fisher test p-value	3.345667e-69			Fisher test p-value	4.009952e-84
