## Supplementary material for "Nutrition mediates extreme growth variation through deep changes in gene expression in the water strider *Microvelia longipes*": Table S3

### Sheet: tested
gene_ID	gene_name	expression pattern	phenotype
g14842	growth/differentiation factor 11	rich-biased in both tissues and L3-biased in males	yes
g13039	ecdysone-inducible protein	rich-biased in both tissues and L3-biased in rich males	no
g23562	ecdysone-inducible protein	rich-biased in both tissues and L3-biased in rich males	no
g13223	ultrabithorax	poor-biased (L3M) and L3-biased in males	yes
g1957	transforming growth factor-beta-induced protein ig-h3	poor-biased in males tissues and male-biased poor individuals	no
g11660	hedgehog	poor-biased in males tissues, L3-biased in rich males, male-biase in poor individuals	no
g1846	Notch2	poor-biased in males tissues, female-biased in poor and rich individuals,	no
