## Supplementary material for "Nutrition mediates extreme growth variation through deep changes in gene expression in the water strider *Microvelia longipes*": Table S4

### Sheet: gene number
			Biased genes that are also nutritional-responsive in male rear legs
Bias	category	biased gene number	nutritional-responsive genes in malerear legs	% of biased genes that respond to nutrition in male rear legs	Poor-biased (L3.M.P > L3.M.R)	% of biased genes that are poor-biased in L3.M	Rich-biased (L3.M.P < L3.M.R)	% of biased genes that are rich-biased in L3.M
Female-biased genes	Poor specific	123	87	70.7317	64	73.5632	23	26.4368
	Both	53	41	77.3585	34	82.9268	7	17.0732
	Rich specific	194	118	60.8247	61	51.6949	57	48.3051
L1-biased genes	Poor specific	81	51	62.963	30	58.8235	21	41.1765
	Both	93	51	54.8387	36	70.5882	15	29.4118
	Rich specific	229	128	55.8952	70	54.6875	58	45.3125
Male-biased genes	Poor specific	159	95	59.7484	32	33.6842	63	66.3158
	Both	7	6	85.7143	0	0	6	100
	Rich specific	65	53	81.5385	1	1.88679	52	98.1132
L3-biased genes	Poor specific	94	62	65.9574	25	40.3226	37	59.6774
	Both	40	25	62.5	7	28	18	72
	Rich specific	321	210	65.4206	4	1.90476	206	98.0952

### Sheet: Wilcoxon stat
List of gene biased	Category	Wilcoxon test (comparing absolute L2FC between L3.M.P and L3.M.R)
Female-biased genes	Poor category	W = 1472, p-value = 1.451e-12
	Both category	W = 238, p-value = 8.896e-08
	Rich category	W = 3477, p-value < 2.2e-16
Male-biased genes	Poor category	W = 2016, p-value = 2.134e-15
	Both category	NA
	Rich category	W = 52, p-value = 0.09552
L1-biased genes	Poor category	W = 630, p-value = 1.747e-14
	Both category	W = 540, p-value = 6.272e-13
	Rich category	W = 4060, p-value < 2.2e-16
L3-biased genes	Poor category	W = 925, p-value < 2.2e-16
	Both category	W = 126, p-value = 4.161e-06
	Rich category	W = 824, p-value = 0.0006293
