## Supplementary material for "Nutrition mediates extreme growth variation through deep changes in gene expression in the water strider *Microvelia longipes*": Table S5

### Sheet: Mean_stat
										kruskal test (trait ~ treatment, bmp11 vs buffer)
Trait	Sex	Treatment	Condition	mean trait leg length	% change in mean (L3)	mean body length	% change in mean (body)	mean ratio (L3/body) length	% change in mean (ratio L3/body)	kruskal test (third leg)	kruskal test (body size)
Third leg	Males	BMP11	Poor	3109.9	22.6641	1612.42	4.28543	1.92261	19.2802	Kruskal-Wallis chi-squared = 39.558, df = 1, p-value = 3.185e-10	Kruskal-Wallis chi-squared = 20.062, df = 1, p-value = 7.499e-06
			Rich	3641.83	29.0171	1710.43	7.0096	2.11201	24.1525	Kruskal-Wallis chi-squared = 44.415, df = 1, p-value = 2.657e-11	Kruskal-Wallis chi-squared = 46.832, df = 1, p-value = 7.734e-12
Third leg	Males	Buffer	Poor	4021.29		1684.62		2.38184
			Rich	5130.58		1839.36		2.78455
Trait	Sex	Treatment	Condition	mean trait leg length	% change in mean (L3)	mean body length	% change in mean (body)	mean ratio (L3/body) length	% change in mean (ratio L3/body)	kruskal test (third leg)	kruskal test (body size)
Third leg	Females	BMP11	Poor	2229.94	7.48345	1733.64	7.34587	1.28595	0.198911	Kruskal-Wallis chi-squared = 14.321, df = 1, p-value = 0.0001541	Kruskal-Wallis chi-squared = 17.565, df = 1, p-value = 2.777e-05
			Rich	2427.12	11.5235	1881.07	9.08503	1.28939	2.72976	Kruskal-Wallis chi-squared = 32.895, df = 1, p-value = 9.727e-09	Kruskal-Wallis chi-squared = 38.54, df = 1, p-value = 5.363e-10
Third leg	Females	Buffer	Poor	2410.32		1871.09		1.28851
			Rich	2743.24		2069.04		1.32557

### Sheet: ANOVA_violinplot
	MALES							FEMALES
L3	ANOVA : males L3 length = model <- aov(`L3tot` ~ treatment * condition, data = males)							ANOVA : females L3 length = model <- aov(`L3tot` ~ treatment * condition, data = females)
		F value	Pr(>F)						F value	Pr(>F)
	treatment	152.241	< 2e-16					treatment	85.898	< 2e-16
	condition	54.278	3.51e-12					condition	72.650	4.63e-15
	treatment:condition	7.505	0.00666					treatment:condition	3.799	0.0527				.
	Tukey	diff	lwr	upr	p adj			Tukey	diff	lwr	upr	p adj
	BMP11:P-Buffer:P	-911.3885	-1308.9117	-513.86520	0.0000001			BMP11:P-Buffer:P	-180.37532	-328.3860	-32.36466	0.0098859
	Buffer:R-Buffer:P	1109.2873	641.0955	1577.47913	0.0000000			Buffer:R-Buffer:P	332.92182	167.8090	498.03463	0.0000027
	BMP11:R-Buffer:P	-379.4574	-786.4991	27.58436	0.0775192			BMP11:R-Buffer:P	16.80541	-129.0439	162.65477	0.9907158
	Buffer:R-BMP11:P	2020.6758	1657.3336	2384.01793	0.0000000			Buffer:R-BMP11:P	513.29714	406.9713	619.62294	0.0000000
	BMP11:R-BMP11:P	531.9311	251.7581	812.10408	0.0000103			BMP11:R-BMP11:P	197.18074	124.2769	270.08458	0.0000000
	BMP11:R-Buffer:R	-1488.7447	-1862.4769	-1115.01246	0.0000000			BMP11:R-Buffer:R	-316.11640	-419.4124	-212.82046	0.0000000
shapiro test	W = 0.85135, p-value = 7.38e-14							W = 0.9806, p-value = 0.008393
leveneTest	F value = 3.3255, p-value = 0.02055							F value = 4.2831, p-value = 0.005941
Body	ANOVA : males body size = model <- aov(`body VHX` ~ treatment * condition, data = males)							ANOVA : females body size = model <- aov(`body VHX` ~ treatment * condition, data = females)
		F value	Pr(>F)						F value	Pr(>F)
	treatment	98.103	<2e-16					treatment	99.119	<2e-16
	condition	121.339	<2e-16					condition	103.504	<2e-16
	treatment:condition	5.942	0.0156					treatment:condition	1.489	0.224
	Tukey	diff	lwr	upr	p adj			Tukey	diff	lwr	upr	p adj
	BMP11:P-Buffer:P	-72.19316	-116.09456	-28.29176	0.0001792			BMP11:P-Buffer:P	-137.448052	-225.45934	-49.43677	0.0004338
	Buffer:R-Buffer:P	154.74825	103.04241	206.45410	0.0000000			Buffer:R-Buffer:P	197.949091	99.76839	296.12979	0.0000027
	BMP11:R-Buffer:P	25.81705	-19.13555	70.76964	0.4471913			BMP11:R-Buffer:P	9.976507	-76.74961	96.70262	0.9907606
	Buffer:R-BMP11:P	226.94141	186.81488	267.06795	0.0000000			Buffer:R-BMP11:P	335.397143	272.17285	398.62144	0.0000000
	BMP11:R-BMP11:P	98.01021	67.06866	128.95176	0.0000000			BMP11:R-BMP11:P	147.424559	104.07389	190.77522	0.0000000
	BMP11:R-Buffer:R	-128.93120	-170.20518	-87.65722	0.0000000			BMP11:R-Buffer:R	-187.972584	-249.39525	-126.54992	0.0000000
shapiro test	W = 0.96316, p-value = 1.575e-05							W = 0.99395, p-value = 0.6128
leveneTest	F value = 2.146, p-value = 0.09537							F value = 6.5709, p-value = 0.0002994
L3/Body	ANOVA : males L3/body size = model <- aov(rel_L3 ~ treatment * condition, data = males)							ANOVA : females L3/body size = model <-aov(rel_L3 ~ treatment * condition, data = females)
		F value	Pr(>F)						F value	Pr(>F)
	treatment	38.09	3.24e-09					treatment	0.938	0.3341
	condition	12.17	0.000586					condition	1.026	0.3124
	treatment:condition	1.07	0.301989					treatment:condition	3.377	0.0677				.
	Tukey	diff	lwr	upr	p adj			Tukey	diff	lwr	upr	p adj
	BMP11:P-Buffer:P	-0.4592234	-0.64186345	-0.27658331	0.0000000			BMP11:P-Buffer:P	24.169220	-45.86196	94.20040	0.8077241
	Buffer:R-Buffer:P	0.4027144	0.18760604	0.61782284	0.0000141			Buffer:R-Buffer:P	38.342112	-39.78094	116.46516	0.5818541
	BMP11:R-Buffer:P	-0.2698231	-0.45683635	-0.08280977	0.0013586			BMP11:R-Buffer:P	1.958786	-67.04977	70.96734	0.9998567
	Buffer:R-BMP11:P	0.8619378	0.69500208	1.02887356	0.0000000			Buffer:R-BMP11:P	14.172891	-36.13511	64.48089	0.8848920
	BMP11:R-BMP11:P	0.1894003	0.06067624	0.31812441	0.0010337			BMP11:R-BMP11:P	-22.210434	-56.70485	12.28398	0.3430673
	BMP11:R-Buffer:R	-0.6725375	-0.84424690	-0.50082810	0.0000000			BMP11:R-Buffer:R	-36.383326	-85.25775	12.49110	0.2192309
shapiro test	W = 0.99206, p-value = 0.2708							W = 0.9922, p-value = 0.3824
leveneTest	F value = 2.9221, p-value = 0.03487							F value = 0.337, p-value =0.7986
rel_L3 :
mod_body<-lm(L3tot ~ `body VHX`, data = males)
males$rel_L3 <- residuals(mod_body)

### Sheet: Effect size
MALES									FEMALES
L3									L3
lm(formula = L3tot_sc ~ treatment * condition, data = males)									lm(formula = L3tot_sc ~ treatment * condition, data = females)
	Estimate	Std.Error	t value	Pr(>|t|)						Estimate	Std.Error	t value	Pr(>|t|)
(Intercept)	0.3422	0.1404	2.437	0.01561					(Intercept)	0.06059	0.22341	0.271	0.78653
treatmentBMP11	-0.9462	0.1594	-5.935	1.14e-08					treatmentBMP11	-0.75907	0.24032	-3.159	0.00184
conditionR	1.1517	0.1878	6.134	3.96e-09					conditionR	1.40103	0.26809	5.226	4.52e-07
treatmentBMP11:conditionR	-0.5994	0.2188	-2.739	0.00666					treatmentBMP11:conditionR	-0.57124	0.29306	-1.949	0.05274
Body									Body
lm(formula = body_sc ~ treatment * condition, data = males)									lm(formula = body_sc ~ treatment * condition, data = females)
	Estimate	Std.Error	t value	Pr(>|t|)						Estimate	Std.Error	t value	Pr(>|t|)
(Intercept)	-0.02163	0.13862	-0.156	0.8761					(Intercept)	0.1299	0.2113	0.615	0.539
treatmentBMP11	-0.66996	0.15737	-4.257	3.07e-05					treatmentBMP11	-0.9199	0.2273	-4.048	7.51e-05
conditionR	1.43607	0.18534	7.748	3.45e-13					conditionR	1.3248	0.2535	5.225	4.53e-07
treatmentBMP11:conditionR	-0.52653	0.21600	-2.438	0.0156					treatmentBMP11:conditionR	-0.3381	0.2771	-1.220	0.224
Nutritional Effect size (absolute [estimate] +/- SE)
emmeans(model_sc, ~ condition | treatment) --> contrast = R - P
			Nutritional effect size
			L3 estimate	∆ (% L3)	Body estimate	∆ (% Body)
	Males	Buffer	1.1517	52.0448	1.43607	36.6646
	Males	BMP11	0.5523		0.90954			NS
	Females	Buffer	1.40103	40.7729	1.3248	25.5208
	Females	BMP11	0.82979		0.9867
KD Effect size (absolute [estimate] +/- SE)
emmeans(model_sc, ~ treatment | condition) --> contraast = Buffer - BMP11
			L3 estimate	∆ (% L3)	Body estimate	∆ (% Body)
	Males	P	0.946	38.8098	0.67	44.1667
	Males	R	1.546		1.2
	Females	P	0.759	42.9323	0.92	26.9841
	Females	R	1.33		1.26
