## Supplementary material for "Nutrition mediates extreme growth variation through deep changes in gene expression in the water strider *Microvelia longipes*": Table S6

### Sheet: Mean stat
										kruskal test (trait ~ treatment, ubx vs buffer)
Trait	Sex	Treatment	Condition	mean rear leg length	% change in mean (L3)	mean body length	% change in mean (body)	mean ratio (L3/body) length	% change in mean (ratio L3/body)	kruskal test (third leg)	kruskal test (body size)
Third leg	Males	Ubx 0,5	Poor	3420.76	17.8942	1724.54	0.481451	1.97787	17.5866	Kruskal-Wallis chi-squared = 50.939, df = 1, p-value = 9.527e-13	Kruskal-Wallis chi-squared = 0.94068, df = 1, p-value = 0.3321
			Rich	4188.78	14.3642	1856.62	-0.702293	2.25106	14.9553	Kruskal-Wallis chi-squared = 25.065, df = 1, p-value = 5.543e-07	Kruskal-Wallis chi-squared = 1.0349, df = 1, p-value = 0.309
Third leg	Males	Buffer	Poor	4166.29		1732.88		2.39994
			Rich	4891.39		1843.67		2.64691
Trait	Sex	Treatment	Condition	mean trait leg length	% change in mean (L3)	mean body length	% change in mean (body)	mean ratio (L3/body) length	% change in mean (ratio L3/body)
Third leg	Females	Ubx 0,5	Poor	1796.57	10.5722	1898.24	1.79596	1.03937	-9.86166	Kruskal-Wallis chi-squared = 75.629, df = 1, p-value < 2.2e-16	Kruskal-Wallis chi-squared = 7.4006, df = 1, p-value = 0.00652
			Rich	2041.57	5.84711	2053.59	-0.475619	1.06051	-6.66459	Kruskal-Wallis chi-squared = 27.04, df = 1, p-value = 1.993e-07	Kruskal-Wallis chi-squared = 0.45082, df = 1, p-value = 0.5019
Third leg	Females	Buffer	Poor	2008.96		1932.95		0.946068
			Rich	2168.35		2043.86		0.994245

### Sheet: ANOVA violin plot
	MALES							FEMALES
L3	ANOVA : males L3 length = model <- aov(`L3tot` ~ treatment * condition, data = males)							ANOVA : females L3 length = model <- aov(`L3tot` ~ treatment * condition, data = females)
		F value	Pr(>F)						F value	Pr(>F)
	treatment	98.403	<2e-16					treatment	162.931	<2e-16
	condition	105.656	<2e-16					condition	180.842	<2e-16
	treatment:condition	0.082	0.775					treatment:condition	6.278	0.0129
	Tukey	diff	lwr	upr	p adj			Tukey	diff	lwr	upr	p adj
	ubx0.5:P-Buffer:P	-745.52340	-999.7449	-491.3019	0.0000000			ubx0.5:P-Buffer:P	-212.39160	-262.24630	-162.53690	0.0000000
	Buffer:R-Buffer:P	725.09904	422.7919	1027.4062	0.0000000			Buffer:R-Buffer:P	159.39326	100.07016	218.71635	0.0000000
	ubx0.5:R-Buffer:P	22.49023	-248.8154	293.7959	0.9965046			ubx0.5:R-Buffer:P	23.24469	-32.79653	79.28590	0.7063460
	Buffer:R-ubx0.5:P	1470.62244	1193.9476	1747.2973	0.0000000			Buffer:R-ubx0.5:P	371.78486	316.51035	427.05937	0.0000000
	ubx0.5:R-ubx0.5:P	768.01363	525.5964	1010.4308	0.0000000			ubx0.5:R-ubx0.5:P	235.63629	183.89985	287.37273	0.0000000
	ubx0.5:R-Buffer:R	-702.60881	-995.0590	-410.1586	0.0000000			ubx0.5:R-Buffer:R	-136.14857	-197.06160	-75.23554	0.0000001
shapiro test	W = 0.95986, p-value = 3.593e-06							W = 0.98875, p-value = 0.0502
leveneTest	F value = 1.5132, p-value = 0.2118							F value = 0.3182, p-value =0.8122
Body	ANOVA : males body size = model <- aov(`body VHX` ~ treatment * condition, data = males)							ANOVA : females body size = model <- aov(`body VHX` ~ treatment * condition, data = females)
		F value	Pr(>F)						F value	Pr(>F)
	treatment	0.003	0.955					treatment	6.268	0.0129
	condition	160.927	<2e-16					condition	230.161	<2e-16
	treatment:condition	1.135	0.288					treatment:condition	6.165	0.0137
	Tukey	diff	lwr	upr	p adj			Tukey	diff	lwr	upr	p adj
	ubx0.5:P-Buffer:P	-8.342447	-42.27517	25.59027	0.9202231			ubx0.5:P-Buffer:P	-34.71486	-64.48176	-4.947968	0.0148977
	Buffer:R-Buffer:P	110.790385	70.43934	151.14143	0.0000000			Buffer:R-Buffer:P	110.91282	75.49260	146.333035	0.0000000
	ubx0.5:R-Buffer:P	123.738335	87.52528	159.95139	0.0000000			ubx0.5:R-Buffer:P	121.30844	87.84774	154.769135	0.0000000
	Buffer:R-ubx0.5:P	119.132831	82.20311	156.06255	0.0000000			Buffer:R-ubx0.5:P	145.62768	112.62476	178.630598	0.0000000
	ubx0.5:R-ubx0.5:P	132.080782	99.72367	164.43790	0.0000000			ubx0.5:R-ubx0.5:P	156.02330	125.13287	186.913736	0.0000000
	ubx0.5:R-Buffer:R	12.947951	-26.08742	51.98332	0.8262321			ubx0.5:R-Buffer:R	10.39562	-25.97390	46.765151	0.8810848
shapiro test	W = 0.98924, p-value = 0.07571							W = 0.9968, p-value = 0.8999
leveneTest	F value = 0.8559, p-value = 0.4647							F value = 1.7491, p-value = 0.1576
L3/Body	ANOVA : males L3/body size = model <- aov(rel_L3 ~ treatment * condition, data = males_0.5)							ANOVA : females L3/body size = model <- aov(`L3tot`/`body VHX` ~ treatment * condition, data = females)
		F value	Pr(>F)						F value	Pr(>F)
	treatment	205.122	<2e-16					treatment	207.191	<2e-16
	condition	0.857	0.355					condition	4.131	0.0432
	treatment:condition	0.575	0.449					treatment:condition	0.546	0.4607
	Tukey	diff	lwr	upr	p adj			Tukey	diff	lwr	upr	p adj
	ubx0.5:P-Buffer:P	-698.02618	-873.3417	-522.7107	0.0000000			ubx0.5:P-Buffer:P	-166.69715	-204.092342	-129.30195	0.0000000
	Buffer:R-Buffer:P	94.32061	-114.1555	302.7968	0.6458992			Buffer:R-Buffer:P	13.40103	-31.096255	57.89831	0.8638963
	ubx0.5:R-Buffer:P	-682.00658	-869.1036	-494.9096	0.0000000			ubx0.5:R-Buffer:P	-136.43108	-178.466680	-94.39549	0.0000000
	Buffer:R-ubx0.5:P	792.34679	601.5471	983.1465	0.0000000			Buffer:R-ubx0.5:P	180.09817	138.637672	221.55868	0.0000000
	ubx0.5:R-ubx0.5:P	16.01960	-151.1554	183.1946	0.9946322			ubx0.5:R-ubx0.5:P	30.26606	-8.540593	69.07272	0.1843391
	ubx0.5:R-Buffer:R	-776.32719	-978.0058	-574.6485	0.0000000			ubx0.5:R-Buffer:R	-149.83211	-195.521979	-104.14224	0.0000000
shapiro test	W = 0.98177, p-value = 0.003944							W = 0.94592, p-value = 5.992e-08
leveneTest	F value = 3.1283, p-value = 0.02651							F value = 6.2787, p-value = 0.0004036
rel_L3 :
mod_body<-lm(L3tot ~ `body VHX`, data = males)
males$rel_L3 <- residuals(mod_body)

### Sheet: effect size
MALES									FEMALES
L3									L3
lm(formula = L3tot_sc ~ treatment * condition, data = males_0.5)									lm(formula = L3tot_sc ~ treatment * condition, data = females_0.5)
	Estimate	Std.Error	t value	Pr(>|t|)						Estimate	Std.Error	t value	Pr(>|t|)
(Intercept)	1.13459	0.11606	9.776	< 2e-16					(Intercept)	1.12615	0.09453	11.914	< 2e-16
treatmentubx0.5	-0.92847	0.14934	-6.217	2.33e-09					treatmentubx0.5	-0.71201	0.12788	-5.568	6.81e-08
conditionR	-0.95819	0.15438	-6.207	2.47e-09					conditionR	-0.89512	0.12402	-7.218	6.73e-12
treatmentubx0.5:conditionR	-0.05671	0.19788	-0.287	0.775					treatmentubx0.5:conditionR	-0.48074	0.16497	-2.914	0.0039
Body									Body
lm(formula = body_sc ~ treatment * condition, data = males_0.5)									lm(formula = body_sc ~ treatment * condition, data = females_0.5)
	Estimate	Std.Error	t value	Pr(>|t|)						Estimate	Std.Error	t value	Pr(>|t|)
(Intercept)	0.6558	0.1221	5.371	1.90e-07					(Intercept)	0.8015	0.1077	7.441	1.72e-12
treatmentubx0.5	0.1349	0.1571	0.858	0.392					treatmentubx0.5	0.1002	0.1457	0.687	0.4924
conditionR	-1.1539	0.1624	-7.105	1.47e-11					conditionR	-1.1429	0.1413	-8.088	2.88e-14
treatmentubx0.5:conditionR	-0.2217	0.2082	-1.065	0.288					treatmentubx0.5:conditionR	-0.4579	0.1880	-2.436	0.0156
Nutritional Effect size (absolute [estimate] +/- SE)
emmeans(model_sc, ~ condition | treatment) --> contrast = R - P
			Nutritional effect size
			L3 estimate	∆ (% L3)	Body estimate	∆ (% Body)
	Males	Buffer	0.958	5.61576	1.15	16.6667		NS
	Males	Ubx_0.5	1.015		1.38
	Females	Buffer	0.895	34.9564	1.14	28.75
	Females	Ubx_0.5	1.376		1.6
KD Effect size (absolute [estimate] +/- SE)
emmeans(model_sc, ~ treatment | condition) --> contrast = Buffer - Ubx
			L3 estimate	∆ (% L3)	Body estimate	∆ (% Body)
	Males	P	0.985	-6.14224	0.0869
	Males	R	0.928		-0.1349
	Females	P	1.193	40.3185	0.358
	Females	R	0.712		-0.1
